# Supervised learning with word embeddings derived from PubMed captures latent knowledge about protein kinases and cancer

**DOI:** 10.1101/2021.06.11.447943

**Authors:** Vida Ravanmehr, Hannah Blau, Luca Cappelletti, Tommaso Fontana, Leigh Carmody, Ben Coleman, Joshy George, Justin Reese, Marcin Joachimiak, Giovanni Bocci, Carol Bult, Jens Rueter, Elena Casiraghi, Giorgio Valentini, Christopher Mungall, Tudor Oprea, Peter N. Robinson

## Abstract

Inhibiting protein kinases (PKs) that cause cancers has been an important topic in cancer therapy for years. So far, almost 8% of more than 530 PKs have been targeted by FDA-approved medications and around 150 protein kinase inhibitors (PKIs) have been tested in clinical trials. We present an approach based on natural language processing and machine learning to the relations between PKs and cancers, predicting PKs whose inhibition would be efficacious to treat a certain cancer. Our approach represents PKs and cancers as semantically meaningful 100-dimensional vectors based on co-occurrence patterns in PubMed abstracts. We use information about phase I-IV trials in ClinicalTrials.gov to construct a training set for random forest classification. In historical data, associations between PKs and specific cancers could be predicted years in advance with good accuracy. Our model may be a tool to predict the relevance of inhibiting PKs with specific cancers.
