## Supplemental File 1 for "Supervised learning with word embeddings derived from PubMed captures latent knowledge about protein kinases and cancer"

### Sheet: Supplementary Material File 1
PKI	PK	ACT_VALUE	PMID
abemaciclib	CDK4	0.0006	24919854
abemaciclib	CDK6	0.0024	24919854
acalabrutinib	BTK	0.0051	26641137
acalabrutinib	ERBB4	0.016	n/a
afatinib	EGFR	0.0001	18408761
afatinib	ERBB2	0.00501187	18408761
afatinib	ERBB4	0.00630957	22888144
alectinib	ALK	0.0019	23639470
alectinib	RET	0.0048	23639470
alpelisib	PIK3CA	n/a	25544637
alpelisib	PIK3CA	0.00460045	n/a
amlexanox	IKBKE	n/a	27646933
apatinib	KDR	n/a	20923544
apatinib	PDGFRB	n/a	20923544
apatinib	RET	0.013	n/a
apatinib	KDR	0.001	n/a
avapritinib	KIT	0.000269153	33453089
avapritinib	PDGFRA	n/a	33453089
avapritinib	PDGFRA	0.000239883	n/a
axitinib	KIT	0.000489779	n/a
axitinib	PDGFRA	0.000512861	n/a
axitinib	PDGFRB	0.00057544	n/a
axitinib	AURKC	0.00128825	n/a
axitinib	ABL1	0.00151356	n/a
baricitinib	JAK1	0.0059	20363976
baricitinib	JAK2	0.0057	20363976
benzbromarone	MAPK14	n/a	31926251
binimetinib	MAP2K1	n/a	32100585
binimetinib	MAP2K2	n/a	32100585
binimetinib	MAP2K1	0.0125893	n/a
binimetinib	MAP2K2	0.0125893	n/a
bosutinib	ABL1	2.88403e-05	33214787
bosutinib	MAP4K5	0.000501187	n/a
bosutinib	LCK	0.000588844	n/a
bosutinib	ERBB3	0.000776247	n/a
bosutinib	SRC	0.001	33214787
brigatinib	ALK	0.0006	27780853
brigatinib	ROS1	0.0019	27780853
brigatinib	FLT3	0.0021	n/a
cabozantinib	KDR	3.5e-05	n/a
cabozantinib	MET	0.0013	28477875
cabozantinib	KIT	0.0046	n/a
cabozantinib	RET	0.0052	28477875
cabozantinib	FLT3	0.0113	n/a
ceritinib	ALK	0.0002	33692962
ceritinib	IGF1R	0.00799999	n/a
ceritinib	INSR	0.00700001	n/a
ceritinib	TSSK1B	0.023	n/a
cetuximab	EGFR	0.000389045	33664437
cobimetinib	MAP2K1	n/a	33539944
cobimetinib	MAP2K2	n/a	33539944
cobimetinib	MAP2K1	0.0009	n/a
copanlisib	PIK3CA	0.0005	n/a
copanlisib	PIK3CD	0.000700001	n/a
copanlisib	PIK3CB	0.0037	n/a
copanlisib	PIK3CG	0.0064	n/a
copanlisib	PIK3CG	n/a	24170767
crizotinib	MET	0.000549541	33676017
crizotinib	ALK	0.00074131	33692962
crizotinib	MERTK	0.00363078	n/a
crizotinib	ROS1	0.0040738	33676017
crizotinib	EPHB6	0.0060256	n/a
dabrafenib	BRAF	0.000700001	33670365
dabrafenib	ARAF	0.025704	n/a
dacomitinib	EGFR	0.006	33651475
dasatinib	EPHB6	3.89045e-05	n/a
dasatinib	EPHA3	9.33254e-05	n/a
dasatinib	ABL2	0.000169824	n/a
dasatinib	LCK	0.000199526	31270272
dasatinib	BLK	0.00020893	28670978
duvelisib	PIK3CD	n/a	24211136
duvelisib	PIK3CG	n/a	24211136
duvelisib	PIK3CD	2.3e-05	n/a
duvelisib	PIK3CG	0.00024	n/a
encorafenib	BRAF	0.00047	33641072
encorafenib	RAF1	0.0003	n/a
entrectinib	ALK	0.0120226	33489827
entrectinib	NTRK1	0.001	33489827
entrectinib	NTRK2	0.00301995	33489827
entrectinib	NTRK3	0.00501187	33489827
entrectinib	ROS1	0.00707946	33489827
erdafitinib	FGFR1	0.00120005	32935605
erdafitinib	FGFR2	0.00249977	32935605
erdafitinib	FGFR3	0.00299985	32935605
erdafitinib	FGFR4	0.00570033	32935605
erlotinib	EGFR	0.00060256	33657444
erlotinib	GAK	0.0030903	n/a
erlotinib	MAP3K19	0.0251189	n/a
erlotinib	SLK	0.025704	n/a
erlotinib	STK10	0.0190546	n/a
everolimus	MTOR	0.00199526	32512849
fedratinib	JAK2	0.00301995	32343799
fedratinib	FLT3	0.0151356	n/a
fostamatinib	SYK	n/a	31809006
gefitinib	EGFR	0.000398107	32342201
gefitinib	GAK	0.00707946	n/a
gilteritinib	FLT3	0.005	32208491
ibrutinib	BLK	0.0001	n/a
ibrutinib	BTK	0.00072	32532074
ibrutinib	BMX	0.000794328	n/a
ibrutinib	TXK	0.002	n/a
ibrutinib	FGR	0.0033	n/a
icotinib	EGFR	0.002	32274129
imatinib	DDR1	0.000707946	n/a
imatinib	ABL1	0.00109648	11287972
imatinib	ABL2	0.0060256	n/a
imatinib	CSF1R	0.0109648	n/a
imatinib	KIT	0.0128825	23775962
lapatinib	EGFR	0.000912011	15163842
lapatinib	ERBB2	0.00707946	15163842
larotrectinib	NTRK1	0.0065	31118670
larotrectinib	NTRK2	0.0081	31118670
larotrectinib	NTRK3	0.0106	31118670
lenvatinib	RET	0.00151356	32817132
lenvatinib	KDR	0.004	n/a
lenvatinib	FLT4	0.0052	n/a
lenvatinib	FLT1	0.022	n/a
lenvatinib	PDGFRA	n/a	32817132
lorlatinib	ALK	0.00011	32416346
lorlatinib	ROS1	0.0005	33489815;32416346
lorlatinib	LTK	0.0027	n/a
lorlatinib	FER	0.0033	n/a
lorlatinib	FES	0.006	n/a
midostaurin	KIT	0.00776247	32392175
midostaurin	EGFR	0.00870964	n/a
midostaurin	PKN1	0.00933254	n/a
midostaurin	TBK1	0.00933254	n/a
midostaurin	FLT3	0.0109648	32392175
necitumumab	EGFR	n/a	21154125
neratinib	MAP4K5	0.000645654	n/a
neratinib	ERBB4	0.0024	26089701
neratinib	STK24	0.00645654	n/a
neratinib	STK26	0.0074131	n/a
neratinib	ERBB3	0.00776247	n/a
netarsudil	ROCK1	n/a	28609185
netarsudil	ROCK2	0.0042	28609185
nilotinib	DDR1	0.00109648	n/a
nilotinib	ABL1	0.00363078	16721371
nilotinib	DDR2	0.0060256	n/a
nilotinib	MAP3K20	0.0109648	n/a
nilotinib	PDGFRB	0.0158489	n/a
nintedanib	FLT3	0.000416869	n/a
nintedanib	MAP2K5	0.0018197	n/a
nintedanib	BMP2K	0.00218776	n/a
nintedanib	KIT	0.00269153	n/a
nintedanib	MAP3K7	0.0040738	n/a
olaratumab	PDGFRA	n/a	27291997
olaratumab	PDGFRA	3.98107e-05	n/a
olmutinib	EGFR	0.0092	27357069
osimertinib	EGFR	0.015	26729184
palbociclib	CDK4	0.011	24891344
palbociclib	CDK6	0.015	24891344
panitumumab	EGFR	5.01187e-05	16796785
pazopanib	KIT	0.0018197	17288876
pazopanib	PDGFRB	0.00199526	n/a
pazopanib	PDGFRA	0.00489779	n/a
pazopanib	CSF1R	0.00794328	31527881
pazopanib	FLT1	0.0141254	n/a
pemigatinib	FGFR1	0.000398107	32472305
pemigatinib	FGFR2	0.000501187	32472305
pemigatinib	FGFR3	0.001	32472305
pertuzumab	ERBB2	n/a	15093533
pexidartinib	CSF1R	0.0131826	31602563
pexidartinib	KIT	0.0275423	31602563
ponatinib	LYN	0.00024	n/a
ponatinib	FLT3	0.000301995	n/a
ponatinib	ABL1	0.00037	19878872
ponatinib	PDGFRA	0.0011	n/a
ponatinib	KDR	0.0015	n/a
quizartinib	FLT3	0.00159956	24070241
quizartinib	RET	n/a	19654408
quizartinib	PDGFRB	n/a	19654408
quizartinib	PDGFRA	n/a	19654408
quizartinib	KIT	n/a	19654408
ramucirumab	KDR	n/a	25377507
ramucirumab	KDR	5.01187e-05	n/a
regorafenib	KDR	0.0125893	n/a
regorafenib	BRAF	0.0281838	22577890
regorafenib	TEK	n/a	22577890
regorafenib	RET	n/a	22577890
regorafenib	RAF1	n/a	22577890
ribociclib	CDK4	0.01	24045179
ripasudil	ROCK2	0.019	23787820
ruxolitinib	JAK1	8.91251e-05	20506062
ruxolitinib	JAK2	3.63078e-05	20506062
ruxolitinib	JAK3	0.00199526	n/a
ruxolitinib	TYK2	0.000501187	n/a
selumetinib	MAP2K1	n/a	32629964
selumetinib	MAP2K2	n/a	32629964
selumetinib	MAP2K1	0.0141254	n/a
selumetinib	MAP2K2	0.0141254	n/a
sirolimus	MTOR	0.0001	33405944
sorafenib	KDR	2.0893e-05	n/a
sorafenib	DDR1	0.00151356	n/a
sorafenib	HIPK4	0.00269153	n/a
sorafenib	FLT3	0.00446684	16988583
sorafenib	RAF1	0.0060256	32841541
sunitinib	PDGFRB	7.58578e-05	n/a
sunitinib	KDR	0.000199526	n/a
sunitinib	KIT	0.00020893	15648955
sunitinib	FLT3	0.000218776	15648955
sunitinib	STK17A	0.001	n/a
teprotumumab	IGF1R	0.001	22022506
tivozanib	KDR	0.00016	n/a
tivozanib	FLT1	0.00021	n/a
tivozanib	FLT4	0.00024	n/a
tivozanib	KIT	0.00163	n/a
tivozanib	PDGFRB	0.00172	n/a
tofacitinib	JAK1	0.000676083	33613945
tofacitinib	JAK2	0.00057544	33207299
tofacitinib	JAK3	0.0033	18234077
tofacitinib	TYK2	0.00436516	33207299
tofacitinib	DCLK3	0.00446684	n/a
trametinib	MAP2K1	n/a	22663011
trametinib	MAP2K2	n/a	22663011
trametinib	MAP2K1	0.0018	n/a
trametinib	PIK3CA	0.00092	n/a
trastuzumab	ERBB2	n/a	9661897
tucatinib	ERBB2	n/a	29955792
vandetanib	RIPK2	0.00457088	n/a
vandetanib	EGFR	0.0047863	12499271
vandetanib	ABL1	0.00891251	n/a
vandetanib	DDR1	0.0109648	n/a
vandetanib	RET	0.0141254	32800552;12499271
vemurafenib	BRAF	0.020893	20973932
zanubrutinib	BTK	0.000301995	31381333
